# isomiRs-specific differential expression is the rule, not the exception: Are we missing hundreds of species in microRNA analysis?

**DOI:** 10.1101/2021.12.15.472814

**Authors:** Eloi Schmauch, Pia Laitinen, Tiia A. Turunen, Mari-Anna Väänänen, Tarja Malm, Manolis Kellis, Minna U Kaikkonen, Suvi Linna-Kuosmanen

## Abstract

MicroRNAs (miRNAs) are small RNA molecules that act as regulators of gene expression through targeted mRNA degradation. They are involved in many biological and pathophysiological processes and are widely studied as potential biomarkers and therapeutics agents for human diseases, including cardiovascular disorders. Recently discovered isoforms of miRNAs (isomiRs) exist in high quantities and are very diverse. Despite having few differences with their corresponding reference miRNAs, they display specific functions and expression profiles, across tissues and conditions. However, they are still overlooked and understudied, as we lack a comprehensive view on their condition-specific regulation and impact on differential expression analysis. Here, we show that isomiRs can have major effects on differential expression analysis results, as their expression is independent of their host miRNA genes or reference sequences. We present two miRNA-seq datasets from human umbilical vein endothelial cells, and assess isomiR expression in response to senescence and compartment-specificity (nuclear/cytosolic) under hypoxia. We compare three different methods for miRNA analysis, including isomiR-specific analysis, and show that ignoring isomiRs induces major biases in differential expression. Moreover, isomiR analysis permits higher resolution of complex signal dissection, such as the impact of hypoxia on compartment localization, and differential isomiR type enrichments between compartments. Finally, we show important distribution differences across conditions, independently of global miRNA expression signals. Our results raise concerns over the quasi exclusive use of miRNA reference sequences in miRNA-seq processing and experimental assays. We hope that our work will guide future isomiR expression studies, which will correct some biases introduced by golden standard analysis, improving the resolution of such assays and the biological significance of their downstream studies.
