## Supplementary Table 1 for "isomiRs-specific differential expression is the rule, not the exception: Are we missing hundreds of species in microRNA analysis?"

### Sheet: comp_stats
A	Compartment Dataset						C	In both datasets	In Compartment only	In Senescence only
	isomiR type	Ref-miR presence percentage	Number of distinct Ref-miR groups	Number of isomiRs	N isomiRs / N Ref-miR groups			hsa-miR-100-5p	hsa-miR-151a-3p	hsa-miR-99a-5p
	3’ isomiRs	75.5	159	463	2.9			has-miR-22-3p		hsa-miR-99b-5p
	5’ isomiRs	85.7	35	65	1.9			hsa-miR-10b-5p		hsa-miR-10a-5p
	Polymorphic	100	11	116	10.5			hsa-miR-21-5p		hsa-miR-92a-3p
	3’ and 3’	79.4	34	86	2.5			hsa-miR-381-3p		hsa-miR-148a-3p
	Others	100	6	88	14.7			hsa-miR-126-3p		hsa-let-7a-5p
								hsa-let-7i-5p		hsa-let-7c-5p
B	Senescence Dataset							hsa-let-7f-5p		hsa-let-7b-5p
	isomiR type	Ref-miR presence percentage	Number of distinct Ref-miR groups	Number of isomiRs	N isomiRs / N Ref-miRs groups			hsa-let-7g-5p		hsa-miR-24-3p
	3’ isomiRs	75.8	161	870	5.4			hsa-miR-26a-5p
	5’ isomiRs	92.9	42	88	2.1
	Polymorphic	100	19	181	9.5
	3’ and 3’	80.6	36	130	3.6
	Others	100	10	128	12.8
	Supplementary Table 1: isomiR categories distribution between Ref-miR groups. A & B. IsomiRs categories do not have the same Ref-miR distribution patterns. Ref-miR presence percentage measures the percentage of Ref-miR groups for which the Ref-miR sequence is present above the filtering threshold. The Last column represents, on average, how many different isomiRs each Ref-miR group has. C. Ref-mi…
